## Supplementary Tables for "Spatial ligand–receptor gene annotations carry conditional heritability association across human tissues": Extended_Data_Table_1.xlsx

### Sheet: EDT1 Donor Summary
Tissue	Trait	N sections	N donors	Donor-level Stouffer z	Donor-level P	Random-effects z	Random-effects P	I2 (%)
Heart	CAD	5	5	5.724	5.20571e-09	5.724	5.20571e-09	0
Heart	SBP	5	5	4.954	3.63918e-07	4.954	3.63918e-07	0
Heart	DBP	5	5	4.453	4.22698e-06	4.453	4.22698e-06	0
Liver	TG	4	4	4.17	1.523e-05	4.17	1.523e-05	0
Liver	LDL	4	4	4.147	1.68063e-05	4.147	1.68063e-05	0
Brain DLPFC	BMI	12	3	4.052	2.53764e-05	18.932	3.10239e-80	90.5
Liver	CAD	4	4	3.979	3.46757e-05	3.979	3.46757e-05	0
Gut	UC	4	4	3.427	0.000305145	3.427	0.000305145	0
Gut	LDL	4	4	2.687	0.00361025	2.687	0.00361025	0
Brain DLPFC	Bipolar	12	3	2.662	0.00388202	11.726	4.70003e-32	92.9
Brain DLPFC	SCZ	12	3	2.245	0.0123878	7.631	1.16345e-14	91.9

### Sheet: EDT1 Notes
Item	Description
Primary inference	Donor-level Stouffer z-scores and donor-level sign summaries are primary because donors, not serial sections, are the independent replication units for DLPFC.
Random-effects	Random-effects values are diagnostic sensitivity estimates using within-donor spread to estimate standard errors.
Detailed data	All 71 section-trait observations and the legacy section-level Stouffer summary are retained in Supplementary Table 5, sheets 'Section-level descriptive' and 'Section-level Meta (legacy)'.
Source	Migrated without changing values from legacy Extended_Data_Table_1.xlsx; generated from results/cross_replication/replication_landscape.csv and donor metadata used by scripts/rebuild_replication_meta_donor.py.
