## Supplementary Tables for "Spatial ligand–receptor gene annotations carry conditional heritability association across human tissues": Supplementary_Table_1_SI_Guide.xlsx

### Sheet: SI Guide
Final table	Filename	Title	Description	Included sheets	Replaces original tables	Primary purpose
Supplementary Table 1	Supplementary_Table_1_SI_Guide.xlsx	Supplementary Information guide and provenance audit	Index of all final Supplementary Tables, legacy-to-final content mapping, and the publication-facing provenance and inference QC summary.	Provenance QC; Provenance Notes	Supplementary Table 22	Navigation and reproducibility audit
Supplementary Table 2	Supplementary_Table_2_Aggregate_Genetic_Results.xlsx	Aggregate genetic results and reporting diagnostics	Complete tissue–trait landscape, tau-star and enrichment estimates, sign checks, standard errors, detection boundaries, and power summaries for aggregate node and edge annotations.	Landscape; Landscape Notes; TauStar Combinations; TauStar Meta-analysis; TauStar Notes; Coefficient Sign QC; Coefficient Sign Summary; Coefficient Sign Notes; Standard Errors; Detection Boundary; Power Curve; SE and Power Notes	Supplementary Table 1; Supplementary Table 12; Supplementary Table 16; Supplementary Table 17	Primary aggregate results and uncertainty
Supplementary Table 3	Supplementary_Table_3_LR_Context_Prioritization.xlsx	LR-context constituent-gene prioritization	Empirically calibrated constituent-gene annotation statistics for spatially active curated LR contexts in 18 tissue-trait combinations, plus ranking-only hippocampal results.	Heart; Heart Notes; Brain DLPFC; Brain Notes; Liver; Liver Notes; Gut; Gut Notes; Hippocampus; Hippocampus Notes	Supplementary Table 2; Supplementary Table 3; Supplementary Table 4; Supplementary Table 5; Supplementary Table 15	Machine-readable exploratory LR-context prioritization
Supplementary Table 4	Supplementary_Table_4_Constituent_Genes_and_Method_Comparison.xlsx	Prioritized constituent genes and method comparison	Tier-sensitive enrichment, gene-level evidence assignments, and comparison of LR-context-prioritized constituent genes with MAGMA and L2G prioritization.	Tier Sensitivity; Prioritized Genes; Prioritized Gene Notes; MAGMA-L2G; MAGMA-L2G Notes	Supplementary Table 6; Supplementary Table 8	Exploratory biological prioritization and method complementarity
Supplementary Table 5	Supplementary_Table_5_Aggregate_Robustness_and_Sensitivity.xlsx	Aggregate robustness and sensitivity analyses	Two-sided inference, domain and aggregation controls, added baselines, biologically matched tests, section-level diagnostics, alternative-gene-set sensitivity with matching-balance diagnostics, scale-invariance audits, and genomic-order jackknife sensitivity.	Two-sided Inference; Two-sided Notes; Domain Sensitivity; Domain Notes; Primary Domain Control; Max vs p95; Aggregation Notes; Added Baselines; Annotation Sizes; Baseline Notes; Matched Statistics; Matched Membership; Matched Not Enumerated; Within-trait Statistics; Within-trait Detail; Section-level descriptive; Section-level Notes; Section-level Meta (legacy); Alternative Gene Sets; Alternative…	Supplementary Tables 7, 11, 13, 14, 18, 20 and 21; detailed sheets migrated from legacy Extended Data Tables 1, 2 and 4	Aggregate robustness, replication diagnostics and specification sensitivity
Supplementary Table 6	Supplementary_Table_6_Null_and_Model_Controls.xlsx	Null simulations and aggregate model controls	Genotype-null calibration, multi-tissue aggregate simulations, and broad LR-membership and coordinate-shuffle sensitivity analyses for aggregate spatial LR-gene annotations. These controls do not identify individual LR relations.	Genotype Null Battery; Controlled Model; Coordinate Shuffle; Model Control Notes; Multi-tissue Simulation; Simulation Notes	Supplementary Tables 9 and 10; legacy Extended Data Table 3	Calibration and aggregate model controls
Supplementary Table 7	Supplementary_Table_7_LR_Class_Conditioned_Sensitivity.xlsx	LR-class-conditioned context sensitivity	Changes in LR-context constituent-gene statistics after adjustment for a broad LR-class membership annotation. This is not an own-context membership control and does not identify LR relations.	Context Set Summary; Prioritized Contexts; All Conditioned Contexts; Rank Stability; LR-Class Control Notes	Supplementary Table 19	Machine-readable broad-class sensitivity analysis
Supplementary Table 8	Supplementary_Table_8_Heart_Sender_Receiver.xlsx	Heart sender-receiver localization	Spatial allocation, marginal, axis-level and gene-localization summaries for selected heart LR contexts, with source notes. These expression-derived summaries are distinct from genetic pair identification.	LR Context Readout; Marginal Summary; Axis Summary; Gene Localization; Localization Notes	Supplementary Table 23	Machine-readable spatial localization analysis
Supplementary Table 9	Supplementary_Table_9_LR_Context_Structural_QC.xlsx	LR-context annotation geometry	Mappability and support-geometry diagnostics for all LR-context constituent-gene annotations, including partner coverage, LD-block span, SNP count and non-uniqueness flags.	Summary; FDR-Prioritized Contexts; Bonferroni-Positive Contexts; Both-Partner Mappable; All Context QC; Structural QC Notes	Supplementary Table 24	Machine-readable annotation-geometry audit
Extended Data Table 1	Extended_Data_Table_1.xlsx	Donor-level aggregate replication summary	Single-page display summary of donor-level cross-section support. Detailed section-level records and legacy meta-analysis are retained in Supplementary Table 5.	EDT1 Donor Summary; EDT1 Notes	Legacy Extended Data Table 1; Supplementary Table 5, sheets Section-level descriptive, Section-level Meta (legacy), Section-level Notes	Display table; machine-readable detail in Supplementary Table 5

### Sheet: Legacy Mapping
Original table	Original filename	Original sheet	Final table	Final filename	Final sheet
Supplementary Table 22	Supplementary_Table_22_Provenance_QC.xlsx	ST22 Final QC summary	Supplementary Table 1	Supplementary_Table_1_SI_Guide.xlsx	Provenance QC
Supplementary Table 22	Supplementary_Table_22_Provenance_QC.xlsx	ST22 Notes	Supplementary Table 1	Supplementary_Table_1_SI_Guide.xlsx	Provenance Notes
Supplementary Table 1	Supplementary_Table_1_Landscape.xlsx	ST1 Landscape	Supplementary Table 2	Supplementary_Table_2_Aggregate_Genetic_Results.xlsx	Landscape
Supplementary Table 1	Supplementary_Table_1_Landscape.xlsx	ST1 Notes	Supplementary Table 2	Supplementary_Table_2_Aggregate_Genetic_Results.xlsx	Landscape Notes
Supplementary Table 12	Supplementary_Table_12_TauStar_Enrichment.xlsx	ST12a Per combination	Supplementary Table 2	Supplementary_Table_2_Aggregate_Genetic_Results.xlsx	TauStar Combinations
Supplementary Table 12	Supplementary_Table_12_TauStar_Enrichment.xlsx	ST12b Meta-analysis	Supplementary Table 2	Supplementary_Table_2_Aggregate_Genetic_Results.xlsx	TauStar Meta-analysis
Supplementary Table 12	Supplementary_Table_12_TauStar_Enrichment.xlsx	ST12c Notes	Supplementary Table 2	Supplementary_Table_2_Aggregate_Genetic_Results.xlsx	TauStar Notes
Supplementary Table 16	Supplementary_Table_16_Tau_Sign.xlsx	ST16 Directionality QC	Supplementary Table 2	Supplementary_Table_2_Aggregate_Genetic_Results.xlsx	Coefficient Sign QC
Supplementary Table 16	Supplementary_Table_16_Tau_Sign.xlsx	ST16 Summary	Supplementary Table 2	Supplementary_Table_2_Aggregate_Genetic_Results.xlsx	Coefficient Sign Summary
Supplementary Table 16	Supplementary_Table_16_Tau_Sign.xlsx	ST16 Notes	Supplementary Table 2	Supplementary_Table_2_Aggregate_Genetic_Results.xlsx	Coefficient Sign Notes
Supplementary Table 17	Supplementary_Table_17_Standard_Errors.xlsx	ST17a Per combination	Supplementary Table 2	Supplementary_Table_2_Aggregate_Genetic_Results.xlsx	Standard Errors
Supplementary Table 17	Supplementary_Table_17_Standard_Errors.xlsx	ST17b Detection boundary	Supplementary Table 2	Supplementary_Table_2_Aggregate_Genetic_Results.xlsx	Detection Boundary
Supplementary Table 17	Supplementary_Table_17_Standard_Errors.xlsx	ST17c Power curve	Supplementary Table 2	Supplementary_Table_2_Aggregate_Genetic_Results.xlsx	Power Curve
Supplementary Table 17	Supplementary_Table_17_Standard_Errors.xlsx	ST17 Notes	Supplementary Table 2	Supplementary_Table_2_Aggregate_Genetic_Results.xlsx	SE and Power Notes
Supplementary Table 2	Supplementary_Table_2_Heart_perpair.xlsx	ST2 Heart	Supplementary Table 3	Supplementary_Table_3_LR_Context_Prioritization.xlsx	Heart
Supplementary Table 2	Supplementary_Table_2_Heart_perpair.xlsx	ST2 Notes	Supplementary Table 3	Supplementary_Table_3_LR_Context_Prioritization.xlsx	Heart Notes
Supplementary Table 3	Supplementary_Table_3_Brain_DLPFC_perpair.xlsx	ST3 Brain	Supplementary Table 3	Supplementary_Table_3_LR_Context_Prioritization.xlsx	Brain DLPFC
Supplementary Table 3	Supplementary_Table_3_Brain_DLPFC_perpair.xlsx	ST3 Notes	Supplementary Table 3	Supplementary_Table_3_LR_Context_Prioritization.xlsx	Brain Notes
Supplementary Table 4	Supplementary_Table_4_Liver_perpair.xlsx	ST4 Liver	Supplementary Table 3	Supplementary_Table_3_LR_Context_Prioritization.xlsx	Liver
Supplementary Table 4	Supplementary_Table_4_Liver_perpair.xlsx	ST4 Notes	Supplementary Table 3	Supplementary_Table_3_LR_Context_Prioritization.xlsx	Liver Notes
Supplementary Table 5	Supplementary_Table_5_Gut_perpair.xlsx	ST5 Gut	Supplementary Table 3	Supplementary_Table_3_LR_Context_Prioritization.xlsx	Gut
Supplementary Table 5	Supplementary_Table_5_Gut_perpair.xlsx	ST5 Notes	Supplementary Table 3	Supplementary_Table_3_LR_Context_Prioritization.xlsx	Gut Notes
Supplementary Table 15	Supplementary_Table_15_Hippocampus_PerPair.xlsx	ST15a Hippocampus per pair	Supplementary Table 3	Supplementary_Table_3_LR_Context_Prioritization.xlsx	Hippocampus
Supplementary Table 15	Supplementary_Table_15_Hippocampus_PerPair.xlsx	ST15b Notes	Supplementary Table 3	Supplementary_Table_3_LR_Context_Prioritization.xlsx	Hippocampus Notes
Supplementary Table 6	Supplementary_Table_6_Edge_Genes_Tier_Sensitivity.xlsx	ST6a Tier sensitivity	Supplementary Table 4	Supplementary_Table_4_Constituent_Genes_and_Method_Comparison.xlsx	Tier Sensitivity
Supplementary Table 6	Supplementary_Table_6_Edge_Genes_Tier_Sensitivity.xlsx	ST6b Edge genes	Supplementary Table 4	Supplementary_Table_4_Constituent_Genes_and_Method_Comparison.xlsx	Prioritized Genes
Supplementary Table 6	Supplementary_Table_6_Edge_Genes_Tier_Sensitivity.xlsx	ST6c Notes	Supplementary Table 4	Supplementary_Table_4_Constituent_Genes_and_Method_Comparison.xlsx	Prioritized Gene Notes
Supplementary Table 8	Supplementary_Table_8_Method_Comparison.xlsx	ST8 MAGMA-L2G	Supplementary Table 4	Supplementary_Table_4_Constituent_Genes_and_Method_Comparison.xlsx	MAGMA-L2G
Supplementary Table 8	Supplementary_Table_8_Method_Comparison.xlsx	ST8 Notes	Supplementary Table 4	Supplementary_Table_4_Constituent_Genes_and_Method_Comparison.xlsx	MAGMA-L2G Notes
Supplementary Table 7	Supplementary_Table_7_Two_Sided.xlsx	ST7 Two-sided	Supplementary Table 5	Supplementary_Table_5_Aggregate_Robustness_and_Sensitivity.xlsx	Two-sided Inference
Supplementary Table 7	Supplementary_Table_7_Two_Sided.xlsx	ST7 Notes	Supplementary Table 5	Supplementary_Table_5_Aggregate_Robustness_and_Sensitivity.xlsx	Two-sided Notes
Supplementary Table 11	Supplementary_Table_11_Domain_Definition_Sensitivity.xlsx	ST11a Domain sensitivity	Supplementary Table 5	Supplementary_Table_5_Aggregate_Robustness_and_Sensitivity.xlsx	Domain Sensitivity
Supplementary Table 11	Supplementary_Table_11_Domain_Definition_Sensitivity.xlsx	ST11b Notes	Supplementary Table 5	Supplementary_Table_5_Aggregate_Robustness_and_Sensitivity.xlsx	Domain Notes
Supplementary Table 13	Supplementary_Table_13_Node_Aggregation_Sensitivity.xlsx	ST13a Max vs p95	Supplementary Table 5	Supplementary_Table_5_Aggregate_Robustness_and_Sensitivity.xlsx	Max vs p95
Supplementary Table 13	Supplementary_Table_13_Node_Aggregation_Sensitivity.xlsx	ST13b Notes	Supplementary Table 5	Supplementary_Table_5_Aggregate_Robustness_and_Sensitivity.xlsx	Aggregation Notes
Supplementary Table 14	Supplementary_Table_14_Additional_Baselines.xlsx	ST14a Edge z by baseline	Supplementary Table 5	Supplementary_Table_5_Aggregate_Robustness_and_Sensitivity.xlsx	Added Baselines
Supplementary Table 14	Supplementary_Table_14_Additional_Baselines.xlsx	ST14b Annotation sizes	Supplementary Table 5	Supplementary_Table_5_Aggregate_Robustness_and_Sensitivity.xlsx	Annotation Sizes
Supplementary Table 14	Supplementary_Table_14_Additional_Baselines.xlsx	ST14c Notes	Supplementary Table 5	Supplementary_Table_5_Aggregate_Robustness_and_Sensitivity.xlsx	Baseline Notes
Supplementary Table 18	Supplementary_Table_18_Biologically_Matched_Pairings.xlsx	ST18a Matched statistics	Supplementary Table 5	Supplementary_Table_5_Aggregate_Robustness_and_Sensitivity.xlsx	Matched Statistics
Supplementary Table 18	Supplementary_Table_18_Biologically_Matched_Pairings.xlsx	ST18b Matched membership	Supplementary Table 5	Supplementary_Table_5_Aggregate_Robustness_and_Sensitivity.xlsx	Matched Membership
Supplementary Table 18	Supplementary_Table_18_Biologically_Matched_Pairings.xlsx	ST18c Matched not enumerated	Supplementary Table 5	Supplementary_Table_5_Aggregate_Robustness_and_Sensitivity.xlsx	Matched Not Enumerated
Supplementary Table 18	Supplementary_Table_18_Biologically_Matched_Pairings.xlsx	ST18d Within-trait stats	Supplementary Table 5	Supplementary_Table_5_Aggregate_Robustness_and_Sensitivity.xlsx	Within-trait Statistics
Supplementary Table 18	Supplementary_Table_18_Biologically_Matched_Pairings.xlsx	ST18e Within-trait detail	Supplementary Table 5	Supplementary_Table_5_Aggregate_Robustness_and_Sensitivity.xlsx	Within-trait Detail
Supplementary Table 20	Supplementary_Table_20_Constant_Score_Control.xlsx	ST20 Constant score control	Supplementary Table 5	Supplementary_Table_5_Aggregate_Robustness_and_Sensitivity.xlsx	Scale Invariance Audit
Supplementary Table 20	Supplementary_Table_20_Constant_Score_Control.xlsx	ST20 Notes	Supplementary Table 5	Supplementary_Table_5_Aggregate_Robustness_and_Sensitivity.xlsx	Scale Invariance Notes
Supplementary Table 21	Supplementary_Table_21_Jackknife_Ordering.xlsx	ST21 Jackknife ordering	Supplementary Table 5	Supplementary_Table_5_Aggregate_Robustness_and_Sensitivity.xlsx	Jackknife Ordering
Supplementary Table 21	Supplementary_Table_21_Jackknife_Ordering.xlsx	ST21 Notes	Supplementary Table 5	Supplementary_Table_5_Aggregate_Robustness_and_Sensitivity.xlsx	Jackknife Notes
Supplementary Table 9	Supplementary_Table_9_Genotype_Null_Battery.xlsx	Genotype Null Battery	Supplementary Table 6	Supplementary_Table_6_Null_and_Model_Controls.xlsx	Genotype Null Battery
Supplementary Table 10	Supplementary_Table_10_Membership_Controlled_Model.xlsx	ST10a Controlled model	Supplementary Table 6	Supplementary_Table_6_Null_and_Model_Controls.xlsx	Controlled Model
Supplementary Table 10	Supplementary_Table_10_Membership_Controlled_Model.xlsx	ST10b Coordinate shuffle	Supplementary Table 6	Supplementary_Table_6_Null_and_Model_Controls.xlsx	Coordinate Shuffle
Supplementary Table 10	Supplementary_Table_10_Membership_Controlled_Model.xlsx	ST10c Notes	Supplementary Table 6	Supplementary_Table_6_Null_and_Model_Controls.xlsx	Model Control Notes
Supplementary Table 19	Supplementary_Table_19_Membership_Controlled_PerPair.xlsx	ST19a Discovery survival	Supplementary Table 7	Supplementary_Table_7_LR_Class_Conditioned_Sensitivity.xlsx	Context Set Summary
Supplementary Table 19	Supplementary_Table_19_Membership_Controlled_PerPair.xlsx	ST19b Discovery pairs	Supplementary Table 7	Supplementary_Table_7_LR_Class_Conditioned_Sensitivity.xlsx	Prioritized Contexts
Supplementary Table 19	Supplementary_Table_19_Membership_Controlled_PerPair.xlsx	ST19c All controlled pairs	Supplementary Table 7	Supplementary_Table_7_LR_Class_Conditioned_Sensitivity.xlsx	All Conditioned Contexts
Supplementary Table 19	Supplementary_Table_19_Membership_Controlled_PerPair.xlsx	ST19d Rank stability	Supplementary Table 7	Supplementary_Table_7_LR_Class_Conditioned_Sensitivity.xlsx	Rank Stability
Supplementary Table 19	Supplementary_Table_19_Membership_Controlled_PerPair.xlsx	ST19f Notes	Supplementary Table 7	Supplementary_Table_7_LR_Class_Conditioned_Sensitivity.xlsx	LR-Class Control Notes
Supplementary Table 23	Supplementary_Table_23_Heart_Sender_Receiver.xlsx	ST23a Pair readout	Supplementary Table 8	Supplementary_Table_8_Heart_Sender_Receiver.xlsx	LR Context Readout
Supplementary Table 23	Supplementary_Table_23_Heart_Sender_Receiver.xlsx	ST23b Marginal summary	Supplementary Table 8	Supplementary_Table_8_Heart_Sender_Receiver.xlsx	Marginal Summary
Supplementary Table 23	Supplementary_Table_23_Heart_Sender_Receiver.xlsx	ST23c Axis summary	Supplementary Table 8	Supplementary_Table_8_Heart_Sender_Receiver.xlsx	Axis Summary
Supplementary Table 23	Supplementary_Table_23_Heart_Sender_Receiver.xlsx	ST23d Gene localization	Supplementary Table 8	Supplementary_Table_8_Heart_Sender_Receiver.xlsx	Gene Localization
Supplementary Table 23	Supplementary_Table_23_Heart_Sender_Receiver.xlsx	ST23e Notes	Supplementary Table 8	Supplementary_Table_8_Heart_Sender_Receiver.xlsx	Localization Notes
Supplementary Table 24	Supplementary_Table_24_PerPair_Structural_QC.xlsx	ST24a Summary	Supplementary Table 9	Supplementary_Table_9_LR_Context_Structural_QC.xlsx	Summary
Supplementary Table 24	Supplementary_Table_24_PerPair_Structural_QC.xlsx	ST24b FDR candidates	Supplementary Table 9	Supplementary_Table_9_LR_Context_Structural_QC.xlsx	FDR-Prioritized Contexts
Supplementary Table 24	Supplementary_Table_24_PerPair_Structural_QC.xlsx	ST24c Bonf candidates	Supplementary Table 9	Supplementary_Table_9_LR_Context_Structural_QC.xlsx	Bonferroni-Positive Contexts
Supplementary Table 24	Supplementary_Table_24_PerPair_Structural_QC.xlsx	ST24d Clean FDR subset	Supplementary Table 9	Supplementary_Table_9_LR_Context_Structural_QC.xlsx	Both-Partner Mappable
Supplementary Table 24	Supplementary_Table_24_PerPair_Structural_QC.xlsx	ST24e All per-pair QC	Supplementary Table 9	Supplementary_Table_9_LR_Context_Structural_QC.xlsx	All Context QC
Supplementary Table 24	Supplementary_Table_24_PerPair_Structural_QC.xlsx	ST24f Notes	Supplementary Table 9	Supplementary_Table_9_LR_Context_Structural_QC.xlsx	Structural QC Notes
Legacy Extended Data Table 1	Extended_Data_Table_1.xlsx	Per-section	Supplementary Table 5	Supplementary_Table_5_Aggregate_Robustness_and_Sensitivity.xlsx	Section-level descriptive
Legacy Extended Data Table 1	Extended_Data_Table_1.xlsx	Meta-analysis	Supplementary Table 5	Supplementary_Table_5_Aggregate_Robustness_and_Sensitivity.xlsx	Section-level Meta (legacy)
Legacy Extended Data Table 1	Extended_Data_Table_1.xlsx	EDT1 Notes	Supplementary Table 5	Supplementary_Table_5_Aggregate_Robustness_and_Sensitivity.xlsx	Section-level Notes
Legacy Extended Data Table 2	Extended_Data_Table_2.xlsx	Sheet1	Supplementary Table 5	Supplementary_Table_5_Aggregate_Robustness_and_Sensitivity.xlsx	Primary Domain Control
Legacy Extended Data Table 3	Extended_Data_Table_3.xlsx	Sheet1	Supplementary Table 6	Supplementary_Table_6_Null_and_Model_Controls.xlsx	Multi-tissue Simulation
Legacy Extended Data Table 4	Extended_Data_Table_4.xlsx	EDT4a Per pair	Supplementary Table 5	Supplementary_Table_5_Aggregate_Robustness_and_Sensitivity.xlsx	Alternative Gene Sets
Legacy Extended Data Table 4	Extended_Data_Table_4.xlsx	EDT4b Per combination	Supplementary Table 5	Supplementary_Table_5_Aggregate_Robustness_and_Sensitivity.xlsx	Alternative Gene Sets
Legacy Extended Data Table 4	Extended_Data_Table_4.xlsx	EDT4c Notes	Supplementary Table 5	Supplementary_Table_5_Aggregate_Robustness_and_Sensitivity.xlsx	Alternative Gene Set Notes

### Sheet: Provenance QC
#	QC area	Final inference rule	Reported output	Audit source
1	LR-context empirical calibration	Each fixed LR-context constituent-gene annotation uses a one-sided right-tail empirical P value from a 50,000-replicate null with an add-one denominator.	Among 6,932 tests across 18 tissue-trait combinations, 23 rows are within-combination Bonferroni positive and 25 are FDR prioritized. These are exploratory context rows, not study-wide discoveries or identified LR relations.	Supplementary Table 3, sheets Heart-Gut; Supplementary Table 2, sheet Coefficient Sign QC; results/perpair_empirical_50k_genomic/
2	Genomic row order for block-jackknife inference	Regression rows are sorted by chromosome and position before contiguous-block jackknife standard-error estimation.	Thirteen of 85 tissue-trait combinations cross the unadjusted one-sided threshold; tau point estimates are unaffected by row ordering.	Supplementary Table 5, sheet Jackknife Ordering; results/aggregate_ordering/*/ordering_comparison.csv
3	LR-context production path	All LR-context tables use one verified production path and the same fixed constituent-gene annotation convention.	Final context-level values are reported in Supplementary Tables 3, 7 and 9.	results/perpair_empirical_50k_genomic/; results/referee_audit/
4	Cross-section support	Donor-level Stouffer and sign summaries provide the primary cross-section support for the aggregate annotation; LR-context cross-section summaries are diagnostic because positive scalar rescaling leaves their z statistics unchanged.	Measured-score rho 0.980-0.991; positive-scalar audit rho 0.995-0.999.	Extended Data Table 1; Supplementary Table 5, sheets Section-level descriptive, Section-level Notes, Scale Invariance Audit and Scale Invariance Notes
5	Aggregate robustness controls	Extracellular-filter, cell-type-composition, additional-baseline and domain-definition controls use the same genomic-order inference path as the primary landscape.	Nominal-threshold and retained-count summaries are reported only from the final genomic-order outputs.	Supplementary Table 5, sheets Primary Domain Control, Domain Sensitivity and Added Baselines
6	Controlled Cross-Moran sensitivity specification	The Cross-Moran M6 sensitivity model conditions on broad LR membership plus ligand- and receptor-side mean-expression marginals. Because the predictors are strongly collinear, its coefficient is not mathematically ordered below the primary estimate and it is not a pair-identity test.	Two of 28 targeted combinations have nominal-positive controlled estimates; heart-SBP has z = 1.42.	Supplementary Table 6, sheet Controlled Model; results/controlled_cross_moran_battery/
7	Alternative-gene-set sensitivity	Each reference LR context is compared with receptor-replacement gene sets matched on measured covariates. Because replacement changes the constituent gene set, this analysis cannot identify the original LR relation.	Of 293 reference contexts, 150 have nominal P_alternative_set < 0.05; 38 of 50 property-by-combination balance summaries have |SMD| > 0.10. Results are exploratory and reported with full balance diagnostics.	Supplementary Table 5, sheets Alternative Gene Sets, Alternative Gene Set Notes and Matching Balance; results/matched_pseudopair/

### Sheet: Provenance Notes
Note
This table documents final quality-control checks supporting the reported inference path.
The table does not define additional statistical tests; reported values are those in the cited tables.
Genomic row ordering changes no tau point estimate. It affects only the block-jackknife standard error, z-score and threshold crossing.
LR-context empirical P values use 50,000 null replicates and the add-one denominator 50,001.
The LR-context tables contain 6,932 tests across the 18 tissue-trait combinations with an empirical null. Multiplicity is controlled within each combination; the table does not assert study-wide LR-relation discoveries.
