## Supplementary Tables for "Spatial ligand–receptor gene annotations carry conditional heritability association across human tissues": Supplementary_Table_4_Constituent_Genes_and_Method_Comparison.xlsx

### Sheet: Tier Sensitivity
Enrichment test	Gene set	Prioritized constituent genes	Overlap	Fraction	Background overlap	Background genes	Background fraction	Fold enrichment	Odds ratio	P (one-sided Fisher)
Approved drug target (DGIdb)	Tier 1+2 extracellular-verified (primary)	29	17	0.586207	826	1877	0.440064	1.33209	1.81943	0.0798665
Mendelian gene (OMIM)	Tier 1+2 extracellular-verified (primary)	29	1	0.0344828	86	1877	0.0458178	0.752606	0.75	0.741872
Approved drug target (DGIdb)	All tiers (sensitivity)	31	17	0.548387	826	1877	0.440064	1.24615	1.55651	0.148622
Mendelian gene (OMIM)	All tiers (sensitivity)	31	1	0.0322581	86	1877	0.0458178	0.704051	0.690588	0.769141

### Sheet: Prioritized Genes
Prioritized constituent gene	Tier	Drug target (DGIdb)	Mendelian gene (OMIM)
APP	1+2	TRUE	TRUE
ASGR2	1+2	FALSE	FALSE
BGN	1+2	FALSE	FALSE
CADM3	1+2	FALSE	FALSE
CD81	1+2	FALSE	FALSE
CSF1	1+2	TRUE	FALSE
CSF2RA	1+2	TRUE	FALSE
DAG1	1+2	FALSE	FALSE
DLL4	1+2	FALSE	FALSE
ERBB2	1+2	TRUE	FALSE
F8	1+2	TRUE	FALSE
F9	1+2	TRUE	FALSE
FLT1	1+2	TRUE	FALSE
GPC3	1+2	FALSE	FALSE
HLA-A	1+2	TRUE	FALSE
ICAM1	1+2	TRUE	FALSE
IGF2R	1+2	TRUE	FALSE
IL2RG	1+2	TRUE	FALSE
ITGA9	1+2	FALSE	FALSE
LAMB2	1+2	TRUE	FALSE
LRP1	1+2	TRUE	FALSE
LY96	1+2	FALSE	FALSE
NECTIN1	1+2	FALSE	FALSE
NOTCH4	1+2	TRUE	FALSE
PIGA	3	FALSE	FALSE
PIGR	3	FALSE	FALSE
PLG	1+2	TRUE	FALSE
PSEN1	1+2	TRUE	FALSE
SDC1	1+2	TRUE	FALSE
TNXB	1+2	FALSE	FALSE
VEGFD	1+2	FALSE	FALSE

### Sheet: Prioritized Gene Notes
Item	Description
Source	FDR-prioritized LR-context constituent-gene sets, enrichment outputs and tier-sensitivity files in results/perpair_empirical_50k_genomic.
Primary gene set	Exploratory interpretation uses 29 constituent genes from 24 of the 25 within-combination FDR-prioritized rows after excluding tier-3 contexts.
All-tier sensitivity	All tiers add two tier-3 genes, for 31 prioritized constituent genes total. Tier-3 contexts are retained for statistical completeness but excluded from extracellular biological interpretation.
Background	All enrichment tests use the LIANA Consensus ligand-receptor gene universe as the background.
Interpretation	These genes are hypotheses prioritized by small LR-context gene sets. Drug-target and Mendelian overlaps are annotation checks, not validation of an LR relation or causal communication mechanism.

### Sheet: MAGMA-L2G
Tissue	Trait	Gene	Min SNP P (±10 kb)	MAGMA significant (P<2.5e-6)	L2G hit (score≥0.5)	Category
Brain DLPFC	AD	APP	3.3475e-09	TRUE	TRUE	MAGMA + L2G
Brain DLPFC	AD	LRP1	0.000327404	FALSE	FALSE	EdgeMap only
Brain DLPFC	Bipolar	CADM3	0.00108067	FALSE	FALSE	EdgeMap only
Brain DLPFC	Bipolar	NECTIN1	0.00128088	FALSE	FALSE	EdgeMap only
Heart	AD	APP	3.3475e-09	TRUE	TRUE	MAGMA + L2G
Heart	AD	ERBB2	0.000174772	FALSE	FALSE	EdgeMap only
Heart	AD	HLA-A	5.35731e-08	TRUE	FALSE	MAGMA only
Heart	AD	LRP1	0.000327404	FALSE	FALSE	EdgeMap only
Heart	CAD	CD81	0.00403974	FALSE	FALSE	EdgeMap only
Heart	CAD	F8		FALSE	FALSE	EdgeMap only
Heart	CAD	FLT1	4.80168e-07	TRUE	TRUE	MAGMA + L2G
Heart	CAD	GPC3		FALSE	FALSE	EdgeMap only
Heart	CAD	LRP1	2.64771e-06	FALSE	FALSE	EdgeMap only
Heart	CAD	VEGFD		FALSE	FALSE	EdgeMap only
Heart	DBP	ITGA9	2.87558e-09	TRUE	FALSE	MAGMA only
Heart	DBP	VEGFD		FALSE	FALSE	EdgeMap only
Heart	SBP	ITGA9	2.91072e-09	TRUE	FALSE	MAGMA only
Heart	SBP	VEGFD		FALSE	FALSE	EdgeMap only
Liver	CAD	ASGR2	0.000487349	FALSE	FALSE	EdgeMap only
Liver	CAD	DAG1	1.19628e-05	FALSE	FALSE	EdgeMap only
Liver	CAD	F8		FALSE	FALSE	EdgeMap only
Liver	CAD	LAMB2	1.19628e-05	FALSE	FALSE	EdgeMap only
Liver	CAD	LRP1	2.64771e-06	FALSE	TRUE	L2G only
Liver	LDL	CSF1	<1e-300	TRUE	FALSE	MAGMA only
Liver	LDL	CSF2RA		FALSE	FALSE	EdgeMap only
Liver	LDL	F9		FALSE	FALSE	EdgeMap only
Liver	LDL	IGF2R	1.88593e-167	TRUE	TRUE	MAGMA + L2G
Liver	LDL	LRP1	3.41073e-17	TRUE	FALSE	MAGMA only
Liver	LDL	PLG	1.88593e-167	TRUE	TRUE	MAGMA + L2G
Liver	LDL	SDC1	1.0641e-28	TRUE	TRUE	MAGMA + L2G
Liver	LDL	TNXB	2.80091e-89	TRUE	FALSE	MAGMA only
Liver	SBP	BGN		FALSE	FALSE	EdgeMap only
Liver	SBP	F8		FALSE	FALSE	EdgeMap only
Liver	SBP	ICAM1	7.15742e-12	TRUE	FALSE	MAGMA only
Liver	SBP	IL2RG		FALSE	FALSE	EdgeMap only
Liver	SBP	LRP1	3.03765e-05	FALSE	FALSE	EdgeMap only
Liver	SBP	LY96	6.27437e-06	FALSE	FALSE	EdgeMap only
Liver	SBP	NOTCH4	6.64001e-16	TRUE	FALSE	MAGMA only
Liver	SBP	PSEN1	2.50407e-10	TRUE	FALSE	MAGMA only
Liver	TG	DLL4	4.6927e-65	TRUE	FALSE	MAGMA only
Liver	TG	F8		FALSE	FALSE	EdgeMap only
Liver	TG	ICAM1	6.74926e-14	TRUE	FALSE	MAGMA only
Liver	TG	IL2RG		FALSE	FALSE	EdgeMap only
Liver	TG	LRP1	5.11125e-52	TRUE	FALSE	MAGMA only
Liver	TG	NOTCH4	1.62732e-104	TRUE	FALSE	MAGMA only
Liver	UC	PIGA		FALSE	FALSE	EdgeMap only
Liver	UC	PIGR	1.38289e-23	TRUE	FALSE	MAGMA only

### Sheet: MAGMA-L2G Notes
Item	Description
Source	results/validation/gene_method_comparison.csv.
Scope	All 31 unique LR-context-prioritized constituent genes, evaluated in each trait context represented in this table.
Gene-level methods	MAGMA-like testing uses the minimum SNP P within +/-10 kb with a Bonferroni threshold of P < 2.5e-6. L2G uses matched Open Targets Locus-to-Gene predictions with score >= 0.5.
P-value display	Source P values that underflow to exact zero are displayed as <1e-300 rather than as an exact zero.
Pooled interpretation	A gene is counted as identified by standard gene-level prioritization if found by MAGMA or L2G in any represented trait context. Under that pooled definition, 16 of 31 prioritized constituent genes are identified by neither method.
