## Supplementary Tables for "Spatial ligand–receptor gene annotations carry conditional heritability association across human tissues": Supplementary_Table_6_Null_and_Model_Controls.xlsx

### Sheet: Genotype Null Battery
Architecture	Trait	h2	N_eff	pi	Effect_distribution	Enrichment	N_reps	N_active_pairs	Agg_node_mean_z	Agg_node_reject_005	Agg_edge_mean_z	Agg_edge_sd_z	Agg_edge_reject_005	Perpair_mean_z	Perpair_sd_z	Perpair_reject_005	Perpair_reject_001	Perpair_lambda_GC
sparse_0.001	SBP	0.15	340159	0.001	Gaussian	1	1000	370	1.426	0.377	-0.128	0.873	0.014	-0.358	2.372	0.0457	0.0305	0.482
sparse_0.001	LDL	0.09	343621	0.001	Gaussian	1	1000	370	1.376	0.368	-0.066	0.861	0.018	-0.375	2.408	0.0445	0.0302	0.467
sparse_0.001	SCZ	0.24	77096	0.001	Gaussian	1	1000	370	1.244	0.314	-0.139	0.874	0.009	-0.428	2.476	0.0418	0.0282	0.456
sparse_0.01	SBP	0.15	340159	0.01	Gaussian	1	1000	370	1.627	0.489	-0.105	0.735	0.002	-0.277	2.388	0.052	0.0353	0.461
sparse_0.01	LDL	0.09	343621	0.01	Gaussian	1	1000	370	1.569	0.439	-0.078	0.746	0.008	-0.303	2.435	0.0491	0.0333	0.444
sparse_0.01	SCZ	0.24	77096	0.01	Gaussian	1	1000	370	1.442	0.366	-0.138	0.789	0.011	-0.336	2.483	0.0473	0.0318	0.433
sparse_0.1	SBP	0.15	340159	0.1	Gaussian	1	1000	370	1.662	0.503	-0.089	0.707	0.005	-0.271	2.378	0.0521	0.0352	0.464
sparse_0.1	LDL	0.09	343621	0.1	Gaussian	1	1000	370	1.587	0.459	-0.122	0.733	0.006	-0.298	2.416	0.0497	0.0338	0.452
sparse_0.1	SCZ	0.24	77096	0.1	Gaussian	1	1000	370	1.419	0.362	-0.099	0.756	0.009	-0.327	2.483	0.0481	0.0323	0.429
infinitesimal	SBP	0.15	340159	1	Gaussian	1	1000	370	1.658	0.515	-0.066	0.762	0.009	-0.262	2.357	0.0528	0.0352	0.458
infinitesimal	LDL	0.09	343621	1	Gaussian	1	1000	370	1.629	0.479	-0.09	0.726	0.006	-0.29	2.431	0.0508	0.0342	0.454
infinitesimal	SCZ	0.24	77096	1	Gaussian	1	1000	370	1.409	0.367	-0.094	0.755	0.004	-0.326	2.481	0.0479	0.0322	0.429
node_enriched	SBP	0.15	340159	0.01	Gaussian	5	1000	370	2.22	0.822	-0.139	0.731	0.002	-0.27	2.362	0.0515	0.0347	0.463
node_enriched	LDL	0.09	343621	0.01	Gaussian	5	1000	370	2.225	0.802	-0.117	0.724	0.007	-0.303	2.428	0.0494	0.0333	0.449
node_enriched	SCZ	0.24	77096	0.01	Gaussian	5	1000	370	2.161	0.778	-0.113	0.766	0.008	-0.335	2.532	0.0482	0.0324	0.436
lr_enriched	SBP	0.15	340159	0.01	Gaussian	5	1000	370	1.038	0.15	2.756	0.681	0.959	0.205	2.502	0.0826	0.0564	0.468
lr_enriched	LDL	0.09	343621	0.01	Gaussian	5	1000	370	1.049	0.175	2.941	0.686	0.976	0.214	2.557	0.0832	0.057	0.452
lr_enriched	SCZ	0.24	77096	0.01	Gaussian	5	1000	370	0.949	0.145	3.159	0.669	0.99	0.189	2.639	0.0805	0.0546	0.442
t3_0.01	SBP	0.15	340159	0.01	Student $t_3$	1	1000	370	1.363	0.381	-0.214	0.871	0.01	-0.393	2.285	0.0427	0.0284	0.496
t5_0.01	SBP	0.15	340159	0.01	Student $t_5$	1	1000	370	1.574	0.437	-0.092	0.742	0.002	-0.3	2.372	0.0493	0.0332	0.472
laplace_0.01	SBP	0.15	340159	0.01	Laplace	1	1000	370	1.63	0.481	-0.085	0.743	0.008	-0.285	2.388	0.0507	0.0343	0.464
point_normal_0.01	SBP	0.15	340159	0.01	Point-normal (90/10)	1	1000	370	1.453	0.378	-0.14	0.852	0.013	-0.343	2.369	0.0466	0.0313	0.477

### Sheet: Controlled Model
Tissue	Trait	N_spots	N_active_pairs	M1_primary_z	M2_uncontrolled_z	M6_controlled_z	M6_controlled_P	M6_controlled_tau	M6_LR_binary_z	M6_ligand_marginal_z	M6_receptor_marginal_z	M6_significant
Brain DLPFC	AD	4226	346	0.408	0.5305	0.0515	0.4795	3.86199e-11	-1.2813	1.2484	0.9344	FALSE
Brain DLPFC	ADHD	4226	346	0.697	0.0124	-0.0875	0.5349	-3.51249e-10	-0.01	-1.1451	0.8224	FALSE
Brain DLPFC	Bipolar	4226	346	1.888	1.7119	1.4836	0.069	1.02027e-08	0.6865	1.3901	-1.7242	FALSE
Brain DLPFC	Depression	4226	346	1.245	1.3888	1.235	0.1084	3.86957e-09	0.1317	0.2567	-1.0451	FALSE
Brain DLPFC	Height	4226	346	-0.422	0.6233	0.7917	0.2143	3.11772e-09	-0.3301	-0.2399	-0.1581	FALSE
Brain DLPFC	SCZ	4226	346	1.893	1.4242	0.9723	0.1655	8.27044e-09	1.4056	-0.2514	-1.1485	FALSE
Gut	BMI	2575	231	-0.731	-4.1193	-2.979	0.9986	-1.03393e-08	-0.4185	-0.3484	0.7087	FALSE
Gut	CAD	2575	231	1.569	1.5042	1.3024	0.0964	2.69212e-08	1.2637	0.1262	-1.1423	FALSE
Gut	Crohn's	2575	231	-0.395	0.8134	0.754	0.2254	2.62877e-08	-0.6947	-0.2269	0.3298	FALSE
Gut	T2D	2575	231	1.036	-1.6429	-1.1293	0.8706	-5.95401e-08	0.8726	-1.3689	0.3123	FALSE
Gut	UC	2575	231	2.245	1.3499	0.0059	0.4977	1.8145e-10	0.9109	0.7684	0.5673	FALSE
Heart	AD	4247	479	2.345	2.0154	1.5192	0.0644	2.63448e-09	0.664	-0.6261	-0.4396	FALSE
Heart	Bipolar	4247	479	1.076	0.5313	-0.5072	0.694	-2.69816e-09	0.293	1.3269	-0.1455	FALSE
Heart	CAD	4247	479	2.086	2.1057	1.4377	0.0753	9.78257e-09	0.2958	0.5411	-1.3564	FALSE
Heart	DBP	4247	479	2.029	1.5279	0.6859	0.2464	5.41148e-09	0.2542	0.1718	-1.1729	FALSE
Heart	LDL	4247	479	1.305	1.2738	0.8312	0.2029	3.26818e-09	1.0804	-1.1947	-1.2456	FALSE
Heart	SBP	4247	479	1.991	2.0533	1.4228	0.0774	8.93108e-09	0.3494	-0.7101	-0.7572	FALSE
Heart	TG	4247	479	1.553	1.3729	1.1449	0.1261	2.4491e-08	-0.2613	0.7026	-2.0644	FALSE
Hippocampus	AD	4992	691	0.313	0.4068	-0.0741	0.5295	-2.92718e-11	-1.114	1.3653	0.6793	FALSE
Hippocampus	ADHD	4992	691	-1.814	-2.9508	-2.4643	0.9931	-4.51764e-09	-0.4945	-0.6244	1.0527	FALSE
Hippocampus	Bipolar	4992	691	1.413	0.6044	0.2696	0.3937	1.71674e-09	1.3938	2.2306	-1.7704	FALSE
Hippocampus	Depression	4992	691	0.912	1.0793	0.7471	0.2275	1.79281e-09	-0.1484	0.2153	0.0205	FALSE
Hippocampus	SCZ	4992	691	1.361	0.6551	0.2313	0.4085	1.56392e-09	1.4444	0.3281	-0.9156	FALSE
Liver	BMI	1646	779	-0.244	-4.1703	-2.5333	0.9944	-9.92276e-09	1.0545	-0.1035	-0.0323	FALSE
Liver	CAD	1646	779	1.965	2.0435	1.7003	0.0445	1.02158e-08	0.4223	0.1413	-1.0852	TRUE
Liver	LDL	1646	779	2.046	1.8367	1.4967	0.0672	4.98767e-08	-0.8487	0.2563	0.3876	FALSE
Liver	T2D	1646	779	0.345	0.7568	0.8345	0.202	2.40607e-08	-0.5728	0.2941	-0.3372	FALSE
Liver	TG	1646	779	2.085	2.2227	1.892	0.0292	4.8707e-08	-0.6648	0.2582	-0.9489	TRUE

### Sheet: Coordinate Shuffle
Tissue	Trait	N_shuffle_reps	Gene_score_rho_vs_real	M2_uncontrolled_real_z	M2_shuffle_mean_z	M2_shuffle_sd_z	M2_drop_pct	M6_controlled_real_z	M6_shuffle_mean_z	M6_shuffle_sd_z	M6_drop_pct	Drop_pct_interpretable	M2_shuffle_job_real_z_QC	M6_shuffle_job_real_z_QC	M6_real_z_delta_QC
Brain DLPFC	AD	10	0.0654	0.5305	0.3049	0.2276	42.5238	0.0515	-0.0302	0.4676	158.718	FALSE	0.525	0.0091	-0.0424
Brain DLPFC	ADHD	10	0.0654	0.0124	-0.1617	0.7829	1409.24	-0.0875	-0.4967	1.0122	467.483	FALSE	-0.0394	-0.1632	-0.0757
Brain DLPFC	Bipolar	10	0.0654	1.7119	0.8507	0.407	50.3084	1.4836	-0.2703	1.0969	118.222	TRUE	1.7234	1.5251	0.0415
Brain DLPFC	Depression	10	0.0654	1.3888	1.316	0.6722	5.2434	1.235	1.2538	0.9544	-1.5151	TRUE	1.4031	1.2552	0.0201
Brain DLPFC	Height	10	0.0654	0.6233	-0.7002	0.3771	212.337	0.7917	-0.3045	0.4438	138.461	FALSE	0.5979	0.7735	-0.0181
Brain DLPFC	SCZ	10	0.0654	1.4242	1.1708	0.3519	17.7908	0.9723	-0.2045	0.981	121.03	FALSE	1.4322	0.9922	0.0199
Gut	BMI	10	0.1267	-4.1193	-1.1795	1.2533	-71.3656	-2.979	-0.0869	1.1078	-97.0813	FALSE	-3.6391	-2.6146	0.3645
Gut	CAD	10	0.1267	1.5042	1.5637	0.4537	-3.9556	1.3024	0.8174	0.9862	37.2381	TRUE	1.6099	1.4438	0.1414
Gut	Crohn's	10	0.1267	0.8134	-0.1113	0.7719	113.686	0.754	-0.0499	0.9182	106.612	FALSE	0.8014	0.7251	-0.0289
Gut	T2D	10	0.1267	-1.6429	0.2409	0.5537	-114.662	-1.1293	-0.1411	0.7697	-87.5061	FALSE	-1.5928	-1.1254	0.0039
Gut	UC	10	0.1267	1.3499	1.712	0.6337	-26.8277	0.0059	0.5758	0.704	-9710.89	FALSE	1.4484	0.0979	0.092
Heart	AD	10	0.132	2.0154	1.9472	0.3325	3.3809	1.5192	1.0317	0.6112	32.0903	TRUE	2.0154	1.5192	0
Heart	Bipolar	10	0.132	0.5313	0.2218	0.5075	58.265	-0.5072	-0.1836	0.8369	-63.7974	FALSE	0.5313	-0.5072	0
Heart	CAD	10	0.132	2.1057	2.056	0.3446	2.3602	1.4377	1.1981	0.5723	16.6639	TRUE	2.1057	1.4377	0
Heart	DBP	10	0.132	1.5279	1.4416	0.3773	5.6492	0.6859	0.9492	0.6577	-38.3902	FALSE	1.5279	0.6859	0
Heart	LDL	10	0.132	1.2738	1.2825	0.3815	-0.6831	0.8312	0.7667	0.9178	7.7658	FALSE	1.2738	0.8312	0
Heart	SBP	10	0.132	2.0533	1.6816	0.4019	18.1039	1.4228	0.9024	0.7448	36.5785	TRUE	2.0533	1.4228	0
Heart	TG	10	0.132	1.3729	1.6396	0.1264	-19.4279	1.1449	1.0744	0.7392	6.1579	TRUE	1.3729	1.1449	0
Hippocampus	AD	10	0.1659	0.4068	0.362	0.4042	10.9994	-0.0741	-0.1117	0.7043	50.8488	FALSE	0.4427	0.0717	0.1458
Hippocampus	ADHD	10	0.1659	-2.9508	-1.0544	0.8659	-64.2655	-2.4643	-0.2539	0.9854	-89.6966	FALSE	-2.9541	-2.477	-0.0127
Hippocampus	Bipolar	10	0.1659	0.6044	0.911	0.4857	-50.7165	0.2696	-0.1775	0.9331	165.84	FALSE	0.562	0.2106	-0.059
Hippocampus	Depression	10	0.1659	1.0793	0.9224	0.5905	14.5371	0.7471	0.57	0.8008	23.7037	FALSE	0.9671	0.6414	-0.1057
Hippocampus	SCZ	10	0.1659	0.6551	1.4454	0.404	-120.636	0.2313	0.6181	0.79	-167.242	FALSE	0.6061	0.1465	-0.0848
Liver	BMI	10	0.1805	-4.1703	-2.2477	1.1214	-46.102	-2.5333	-1.7369	1.0977	-31.4388	FALSE	-4.16	-2.5409	-0.0075
Liver	CAD	10	0.1805	2.0435	2.1611	0.6412	-5.7563	1.7003	1.2075	1.0227	28.9833	TRUE	2.1093	1.7524	0.0522
Liver	LDL	10	0.1805	1.8367	1.9478	0.232	-6.0473	1.4967	1.2204	0.7519	18.4607	TRUE	1.887	1.5459	0.0492
Liver	T2D	10	0.1805	0.7568	0.7741	0.4159	-2.2857	0.8345	0.6308	0.6919	24.4073	FALSE	0.7382	0.8024	-0.0321
Liver	TG	10	0.1805	2.2227	2.0844	0.4406	6.2203	1.892	0.5819	0.98	69.2448	TRUE	2.2935	1.94	0.0479

### Sheet: Model Control Notes
Item	Description
Specification M1 (primary)	Node + aggregate CSS annotation + LDSC baseline. This is the primary joint conditional model in the main text.
M1_primary_z source	Values are read from the corrected primary landscape (results/aggregated/landscape.csv; the source for Supplementary Table 2, sheets Landscape and Standard Errors) and displayed to three decimals.
Specification M2 (uncontrolled)	Node + permutation-standardized Cross-Moran aggregate annotation + LDSC baseline, without broad LR-membership controls.
Specification M6 (controlled)	Node + permutation-standardized Cross-Moran aggregate annotation + broad LR membership + ligand mean-expression marginal + receptor mean-expression marginal + LDSC baseline.
Cross-Moran edge score	For each curated LR context, raw bivariate spatial cross-correlation is standardized against 500 within-context ligand-vector permutations. Gene-level aggregate scores are the maximum positive standardized context score incident on each gene; non-positive values do not contribute.
Interpretation of M6	M6 is a targeted, highly conditioned aggregate sensitivity, not a pair-identity control or mathematical lower bound. The broad LR-class and expression marginal annotations share genes with the aggregate spatial annotation; collinearity can absorb signal and can change coefficient signs.
Combinations above the nominal M6 threshold (z > 1.645)	2 of 28: Liver-CAD (z = 1.70), Liver-TG (z = 1.89). These are unadjusted nominal-positive estimates within a targeted sensitivity panel.
Nominal-negative M6 estimates	Three combinations have z < -1.645 under the controlled sensitivity: Gut-BMI (-2.98), Hippocampus-ADHD (-2.46), Liver-BMI (-2.53). These are unadjusted nominal-negative estimates, not adjusted discoveries.
Coordinate shuffle	10 replicates per tissue. Spot coordinates permuted, spatial weight matrix rebuilt, Cross-Moran recomputed, S-LDSC re-run. Drop = (frozen observed z - mean z_shuffle) / |frozen observed z|.
Gene_score_rho_vs_real	Mean Spearman correlation between real and coordinate-shuffled gene-level Cross-Moran scores; reported as a coordinate-shuffle QC measure, not as an inference statistic.
Observed z denominator	Observed M2 and M6 z-scores in Coordinate Shuffle are the frozen values from Controlled Model, so coordinate-shuffle percentage loss uses the same controlled baseline as inference. The shuffle job's recomputed unshuffled z-scores are retained only as QC columns.
Coordinate-shuffle scope	Controlled Model lists the full 28-combination panel. Coordinate Shuffle lists the same 28 tissue-trait combinations for which reruns were generated; none is missing.
Drop percentages	A percentage change is uninformative when the reference z is near zero. Restricted to the 10 combinations with frozen controlled z > 1, median drop is 30.5% (controlled) versus 2.9% (uncontrolled). All 28 combinations are listed regardless. Values above 100% indicate that the shuffled mean crosses below zero.

### Sheet: Multi-tissue Simulation
Tissue	Scenario	N replicates	True τ_node	True τ_edge	Node rejection rate	Edge rejection rate	Node mean z	Edge mean z	Node KS P	Edge KS P
Heart	Null	500	0	0	0.052	0.05	0.081	-0.092	0.0609	0.3496
Heart	Node Only	500	5e-09	0	1	0.052	19.484	-0.092	<1e-300	0.4302
Heart	Edge Only	500	0	5e-09	0.052	1	0.081	13.585	0.0434	<1e-300
Heart	Mixed	500	5e-09	5e-09	1	1	19.453	12.626	<1e-300	<1e-300
Brain DLPFC	Null	500	0	0	0.062	0.044	0.078	-0.002	0.065	0.1638
Brain DLPFC	Node Only	500	5e-09	0	1	0.042	16.372	-0.002	<1e-300	0.1619
Brain DLPFC	Edge Only	500	0	5e-09	0.06	1	0.078	17.66	0.093	<1e-300
Brain DLPFC	Mixed	500	5e-09	5e-09	1	1	16.342	16.362	<1e-300	<1e-300
Gut	Null	500	0	0	0.054	0.06	0.043	-0.114	0.5666	0.0676
Gut	Node Only	500	5e-09	0	1	0.06	20.254	-0.115	<1e-300	0.0536
Gut	Edge Only	500	0	5e-09	0.054	1	0.043	5.164	0.5024	<1e-300
Gut	Mixed	500	5e-09	5e-09	1	0.998	20.243	4.802	<1e-300	<1e-300

### Sheet: Simulation Notes
Item	Description
Scope	Aggregate null, node-only, edge-only and mixed simulations for heart, DLPFC and gut, 500 replicates per architecture.
Source	Legacy Extended_Data_Table_3.xlsx; compiled from frozen multi-tissue simulation outputs by scripts/analysis/compile_multitissue_sim.py.
Interpretation	The heart panels remain in main Figure 2; this sheet supplies the cross-tissue calibration detail cited in the Results and Figure 2 caption.
